# Network-based Virus-Host Interaction Prediction with Application to SARS-CoV-2

**DOI:** 10.1101/2020.11.09.375394

**Authors:** Hangyu Du, Feng Chen, Hongfu Liu, Pengyu Hong

## Abstract

COVID-19, caused by Severe Acute Respiratory Syndrome Coronavirus 2 (SARS-CoV-2), has quickly become a global health crisis since the first report of infection in December of 2019. However, the infection spectrum of SARS-CoV-2 and its comprehensive protein-level interactions with hosts remain unclear. There is a massive amount of under-utilized data and knowledge about RNA viruses highly relevant to SARS-CoV-2 and their hosts’ proteins. More in-depth and more comprehensive analyses of that knowledge and data can shed new insight into the molecular mechanisms underlying the COVID-19 pandemic and reveal potential risks. In this work, we constructed a multi-layer virus-host interaction network to incorporate these data and knowledge. A machine learning-based method, termed Infection Mechanism and Spectrum Prediction (IMSP), was developed to predict virus-host interactions at both protein and organism levels. Our approach revealed five potential infection targets of SARS-CoV-2, which deserved public health attention, and eight highly possible interactions between SARS-CoV-2 proteins and human proteins. Given a new virus, IMSP can utilize existing knowledge and data about other highly relevant viruses to predict multi-scale interactions between the new virus and potential hosts.
