## Supplementary material for "Network-based Virus-Host Interaction Prediction with Application to SARS-CoV-2": Latex Package: comparison.xlsx

### Sheet: comparison
Model	infection precision	infection recall	infection f1-score	PPI precision	PPI recall	PPI f1-score
Deepwalk	0.90428	0.785	0.838505	0.904615	0.966304	0.934043
Node2vec	0.894975	0.795	0.840201	0.917434	0.980978	0.94807
LINE	0.797511	0.59	0.674327	0.778387	0.720109	0.747583
SDNE	0.878842	0.63	0.7285	0.924343	0.988043	0.954796
GF	0.897574	0.66	0.755314	0.879545	0.845652	0.861867
Our model	0.925505	0.83	0.872828	0.942273	0.969022	0.955045
Model	accuracy	weighted precision	weighted recall	weighted f1-score	ROC macro	ROC weighted
Deepwalk	0.924716	0.923305	0.926562	0.924554	0.982296	0.983188
Node2vec	0.944602	0.943141	0.94272	0.942709	0.992319	0.990544
LINE	0.839489	0.829952	0.847692	0.837435	0.91173	0.925754
SDNE	0.927557	0.917664	0.921342	0.918805	0.976859	0.981344
GF	0.889915	0.890556	0.90032	0.89436	0.944464	0.961458
Our model	0.980824	0.983882	0.983594	0.983592	0.998602	0.998139
