## Supplementary material for "Network-based Virus-Host Interaction Prediction with Application to SARS-CoV-2": Latex Package: prediction_infects_final.csv

Source Name	Target Name	Probability	Confidence	Reliability
virus Human coronavirus OC43	host Camelus dromedarius	0.993956758	strong	unreliable
virus Human coronavirus OC43	host Rhinolophus ferrumequinum	0.999362142	strong	reliable
virus Human coronavirus HKU1	host Canis lupus familiaris	0.715951042	strong	unreliable
virus Human coronavirus HKU1	host Camelus dromedarius	0.995002591	strong	unreliable
virus Human coronavirus HKU1	host Bos taurus	0.931814392	strong	unreliable
virus Human coronavirus HKU1	host Felis catus	0.791084377	weak	unreliable
virus Middle East respiratory syndrome-related coronavirus	host Rhinolophus ferrumequinum	0.980512341	strong	unreliable
virus Middle East respiratory syndrome-related coronavirus	host Bos taurus	0.51509818	weak	unreliable
virus Severe acute respiratory syndrome coronavirus 2	host Mus musculus	0.998785721	strong	reliable
virus Severe acute respiratory syndrome coronavirus 2	host Rattus norvegicus	0.988418137	strong	reliable
virus Severe acute respiratory syndrome coronavirus 2	host Camelus dromedarius	0.753108736	strong	unreliable
virus Severe acute respiratory syndrome coronavirus 2	host Bos taurus	0.559820539	weak	reliable
virus Severe acute respiratory syndrome-related coronavirus	host Canis lupus familiaris	0.841333567	strong	reliable
virus Severe acute respiratory syndrome-related coronavirus	host Camelus dromedarius	0.894194387	strong	unreliable
virus Severe acute respiratory syndrome-related coronavirus	host Macaca mulatta	0.746743705	weak	reliable
virus Severe acute respiratory syndrome-related coronavirus	host Mesocricetus auratus	0.750799044	weak	reliable
virus Human coronavirus NL63	host Mus musculus	0.773310716	strong	unreliable
virus Human coronavirus NL63	host Rattus norvegicus	0.742471772	weak	reliable
virus Human coronavirus NL63	host Camelus dromedarius	0.981664503	weak	unreliable
virus Human coronavirus NL63	host Bos taurus	0.511543756	weak	unreliable
virus Human coronavirus 229E	host Mus musculus	0.862383208	strong	unreliable
virus Human coronavirus 229E	host Rattus norvegicus	0.841953029	weak	reliable
virus Human coronavirus 229E	host Camelus dromedarius	0.78115892	strong	unreliable
virus Human coronavirus OC43	host Felis catus	0.952814148	strong	reliable
virus Human coronavirus OC43	host Macaca mulatta	0.956586836	strong	unreliable
virus Human coronavirus OC43	host Ovis aries	0.749946475	strong	unreliable
virus Human coronavirus OC43	host Mesocricetus auratus	0.642053742	weak	unreliable
virus Human coronavirus HKU1	host Macaca mulatta	0.960090204	strong	unreliable
virus Human coronavirus HKU1	host Mesocricetus auratus	0.796296821	strong	unreliable
virus Middle East respiratory syndrome-related coronavirus	host Felis catus	0.79882495	weak	unreliable
virus Middle East respiratory syndrome-related coronavirus	host Macaca mulatta	0.644433656	weak	unreliable
virus Middle East respiratory syndrome-related coronavirus	host Ovis aries	0.758103662	strong	unreliable
virus Severe acute respiratory syndrome coronavirus 2	host Gallus gallus	0.955168352	strong	reliable
virus Severe acute respiratory syndrome-related coronavirus	host Bos taurus	0.777446927	strong	unreliable
virus Severe acute respiratory syndrome-related coronavirus	host Gallus gallus	0.828687974	weak	reliable
virus Human coronavirus NL63	host Felis catus	0.966465264	strong	reliable
virus Human coronavirus NL63	host Macaca mulatta	0.977596474	strong	reliable
virus Human coronavirus NL63	host Canis lupus familiaris	0.968051415	weak	unreliable
virus Human coronavirus NL63	host Ictidomys tridecemlineatus	0.838140787	weak	unreliable
virus Human coronavirus NL63	host Gallus gallus	0.881051273	weak	unreliable
virus Human coronavirus NL63	host Ovis aries	0.83949921	weak	unreliable
virus Human coronavirus NL63	host Mesocricetus auratus	0.996561905	weak	reliable
virus Human coronavirus 229E	host Felis catus	0.777162297	strong	reliable
virus Human coronavirus 229E	host Bos taurus	0.982791557	strong	unreliable
virus Human coronavirus 229E	host Macaca mulatta	0.961272649	strong	unreliable
virus Human coronavirus 229E	host Canis lupus familiaris	0.502692256	weak	unreliable
virus Human coronavirus 229E	host Ovis aries	0.710749081	weak	unreliable
virus Human coronavirus 229E	host Mesocricetus auratus	0.942576597	weak	reliable
virus Middle East respiratory syndrome-related coronavirus	host Canis lupus familiaris	0.80497515	weak	unreliable
virus Middle East respiratory syndrome-related coronavirus	host Ictidomys tridecemlineatus	0.928926708	strong	unreliable
virus Middle East respiratory syndrome-related coronavirus	host Pan troglodytes	0.691871949	weak	unreliable
virus Middle East respiratory syndrome-related coronavirus	host Gallus gallus	0.795238974	weak	unreliable
virus Middle East respiratory syndrome-related coronavirus	host Equus caballus	0.654422681	weak	unreliable
virus Middle East respiratory syndrome-related coronavirus	host Mesocricetus auratus	0.998487777	strong	unreliable
virus Severe acute respiratory syndrome coronavirus 2	host Ovis aries	0.737504194	strong	reliable
virus Human coronavirus OC43	host Canis lupus familiaris	0.988008487	weak	unreliable
virus Human coronavirus OC43	host Ictidomys tridecemlineatus	0.992597074	weak	unreliable
virus Human coronavirus OC43	host Equus caballus	0.858379585	weak	unreliable
virus Human coronavirus HKU1	host Ictidomys tridecemlineatus	0.923845164	weak	unreliable
virus Severe acute respiratory syndrome coronavirus 2	host Ictidomys tridecemlineatus	0.94781768	weak	unreliable
virus Severe acute respiratory syndrome coronavirus 2	host Equus caballus	0.966551179	weak	unreliable
virus Severe acute respiratory syndrome-related coronavirus	host Ictidomys tridecemlineatus	0.961301709	strong	unreliable
virus Severe acute respiratory syndrome-related coronavirus	host Equus caballus	0.867134452	strong	unreliable
virus Severe acute respiratory syndrome-related coronavirus	host Ovis aries	0.68103903	strong	reliable
virus Human coronavirus NL63	host Equus caballus	0.516129403	weak	unreliable
virus Human coronavirus 229E	host Ictidomys tridecemlineatus	0.776307772	strong	unreliable
virus Human coronavirus 229E	host Equus caballus	0.662088179	weak	unreliable
virus Human coronavirus HKU1	host Gallus gallus	0.516241986	weak	unreliable
virus Human coronavirus HKU1	host Equus caballus	0.567545605	weak	unreliable
virus Severe acute respiratory syndrome coronavirus 2	host Pan troglodytes	0.623960481	weak	reliable
virus Severe acute respiratory syndrome-related coronavirus	host Pan troglodytes	0.548265002	weak	unreliable
