## Supplementary material for "Network-based Virus-Host Interaction Prediction with Application to SARS-CoV-2": Latex Package: prediction_interacts_final.csv

Source Name	Target Name	Probability	Confidence	Reliability
nsp15 Severe acute respiratory syndrome coronavirus 2	RIG-I Mus musculus	0.997	strong	reliable
nsp15 Severe acute respiratory syndrome coronavirus 2	IRF3 Ovis aries	0.942	strong	reliable
nsp15 Severe acute respiratory syndrome coronavirus 2	IRF3 Rattus norvegicus	0.997	strong	reliable
nsp15 Severe acute respiratory syndrome coronavirus 2	IRF3 Mus musculus	0.957	strong	reliable
nsp15 Severe acute respiratory syndrome coronavirus 2	TBK1 Felis catus	0.751	strong	reliable
nsp15 Severe acute respiratory syndrome coronavirus 2	MAVS Felis catus	0.728	strong	reliable
nsp15 Severe acute respiratory syndrome-related coronavirus	RIG-I Homo sapiens	0.999	strong	reliable
nsp15 Severe acute respiratory syndrome-related coronavirus	RIG-I Macaca mulatta	0.985	strong	reliable
nsp15 Severe acute respiratory syndrome-related coronavirus	RIG-I Rhinolophus ferrumequinum	0.999	strong	reliable
nsp15 Severe acute respiratory syndrome-related coronavirus	RIG-I Canis lupus familiaris	0.996	strong	reliable
nsp15 Severe acute respiratory syndrome-related coronavirus	RIG-I Mesocricetus auratus	0.981	strong	reliable
nsp15 Severe acute respiratory syndrome-related coronavirus	RIG-I Mus musculus	0.996	strong	reliable
nsp15 Severe acute respiratory syndrome-related coronavirus	IRF3 Macaca mulatta	0.910	strong	reliable
nsp15 Severe acute respiratory syndrome-related coronavirus	IRF3 Camelus dromedarius	0.645	strong	reliable
nsp15 Severe acute respiratory syndrome-related coronavirus	IRF3 Ovis aries	0.893	strong	reliable
nsp15 Severe acute respiratory syndrome-related coronavirus	IRF3 Mesocricetus auratus	0.953	strong	reliable
nsp15 Severe acute respiratory syndrome-related coronavirus	IRF3 Canis lupus familiaris	0.998	strong	reliable
nsp15 Severe acute respiratory syndrome-related coronavirus	MDA5 Homo sapiens	0.963	strong	reliable
nsp15 Severe acute respiratory syndrome-related coronavirus	MDA5 Felis catus	0.933	strong	reliable
nsp15 Severe acute respiratory syndrome-related coronavirus	MDA5 Mus musculus	0.920	strong	reliable
nsp15 Severe acute respiratory syndrome-related coronavirus	MDA5 Rattus norvegicus	0.900	strong	reliable
nsp15 Severe acute respiratory syndrome-related coronavirus	MAVS Canis lupus familiaris	0.622	strong	reliable
STAT1 Macaca mulatta	ORF3b Severe acute respiratory syndrome-related coronavirus	0.751	strong	reliable
STAT1 Canis lupus familiaris	ORF3b Severe acute respiratory syndrome-related coronavirus	0.790	strong	reliable
STAT1 Rhinolophus ferrumequinum	N protein Severe acute respiratory syndrome-related coronavirus	0.580	strong	reliable
STAT1 Rhinolophus ferrumequinum	ORF4a Middle East respiratory syndrome-related coronavirus	0.786	strong	reliable
STAT1 Ovis aries	ORF3b Severe acute respiratory syndrome-related coronavirus	0.852	strong	reliable
STAT1 Ovis aries	ORF6 Severe acute respiratory syndrome-related coronavirus	0.710	strong	reliable
STAT1 Mesocricetus auratus	ORF3b Severe acute respiratory syndrome-related coronavirus	0.650	strong	reliable
RIG-I Homo sapiens	Spike Severe acute respiratory syndrome-related coronavirus	0.742	strong	unreliable
RIG-I Homo sapiens	N protein Severe acute respiratory syndrome coronavirus 2	0.557	strong	reliable
RIG-I Macaca mulatta	N protein Severe acute respiratory syndrome-related coronavirus	0.745	strong	reliable
RIG-I Rhinolophus ferrumequinum	Spike Severe acute respiratory syndrome coronavirus 2	0.808	strong	unreliable
RIG-I Rhinolophus ferrumequinum	Spike Severe acute respiratory syndrome-related coronavirus	0.850	strong	unreliable
RIG-I Canis lupus familiaris	Spike Severe acute respiratory syndrome-related coronavirus	0.698	strong	unreliable
RIG-I Canis lupus familiaris	N protein Severe acute respiratory syndrome-related coronavirus	0.817	strong	reliable
RIG-I Mus musculus	ORF6 Severe acute respiratory syndrome coronavirus 2	0.999	strong	reliable
ORF4b Middle East respiratory syndrome-related coronavirus	IRF3 Rhinolophus ferrumequinum	0.925	strong	reliable
ORF4b Middle East respiratory syndrome-related coronavirus	PRKRA Homo sapiens	0.981	strong	reliable
ORF4b Middle East respiratory syndrome-related coronavirus	PRKRA Camelus dromedarius	0.984	strong	reliable
ORF4b Middle East respiratory syndrome-related coronavirus	PRKRA Mus musculus	0.985	strong	reliable
ORF4b Middle East respiratory syndrome-related coronavirus	PRKRA Rattus norvegicus	0.996	strong	reliable
ORF4b Middle East respiratory syndrome-related coronavirus	M protein Middle East respiratory syndrome-related coronavirus	0.731	strong	unreliable
ORF4b Middle East respiratory syndrome-related coronavirus	TBK1 Rhinolophus ferrumequinum	0.724	strong	reliable
Spike Human coronavirus OC43	ACE2 Homo sapiens	0.965	strong	reliable
Spike Human coronavirus OC43	ACE2 Rhinolophus ferrumequinum	0.857	strong	reliable
Spike Severe acute respiratory syndrome coronavirus 2	IRF3 Rhinolophus ferrumequinum	0.708	strong	unreliable
Spike Severe acute respiratory syndrome coronavirus 2	ACE2 Ovis aries	0.950	strong	reliable
Spike Severe acute respiratory syndrome coronavirus 2	ACE2 Mus musculus	0.977	strong	reliable
Spike Severe acute respiratory syndrome coronavirus 2	ACE2 Bos taurus	0.614	strong	reliable
Spike Severe acute respiratory syndrome coronavirus 2	ACE2 Rattus norvegicus	0.996	strong	reliable
Spike Severe acute respiratory syndrome-related coronavirus	ACE2 Mesocricetus auratus	0.984	strong	reliable
Spike Severe acute respiratory syndrome-related coronavirus	ACE2 Ovis aries	0.878	strong	reliable
Spike Severe acute respiratory syndrome-related coronavirus	ACE2 Mus musculus	0.894	strong	reliable
Spike Severe acute respiratory syndrome-related coronavirus	ACE2 Rattus norvegicus	0.978	strong	reliable
Spike Severe acute respiratory syndrome-related coronavirus	ACE2 Canis lupus familiaris	0.987	strong	reliable
Spike Human coronavirus NL63	ACE2 Felis catus	0.905	strong	reliable
Spike Human coronavirus 229E	ACE2 Homo sapiens	0.992	strong	reliable
Spike Human coronavirus 229E	ACE2 Felis catus	0.734	strong	reliable
Spike Human coronavirus 229E	ACE2 Rhinolophus ferrumequinum	0.934	strong	reliable
IRF3 Rhinolophus ferrumequinum	PLpro Middle East respiratory syndrome-related coronavirus	0.708	strong	reliable
IRF3 Camelus dromedarius	PLpro Severe acute respiratory syndrome-related coronavirus	0.998	strong	reliable
IRF3 Camelus dromedarius	M protein Severe acute respiratory syndrome-related coronavirus	0.927	strong	reliable
IRF3 Ovis aries	ORF6 Severe acute respiratory syndrome coronavirus 2	0.920	strong	reliable
IRF3 Ovis aries	PLpro Severe acute respiratory syndrome-related coronavirus	0.964	strong	reliable
IRF3 Rattus norvegicus	ORF6 Severe acute respiratory syndrome coronavirus 2	0.999	strong	reliable
IRF3 Mus musculus	ORF6 Severe acute respiratory syndrome coronavirus 2	0.980	strong	reliable
IRF3 Canis lupus familiaris	N protein Severe acute respiratory syndrome-related coronavirus	0.832	strong	reliable
N protein Severe acute respiratory syndrome-related coronavirus	STAT2 Mus musculus	0.849	strong	reliable
N protein Severe acute respiratory syndrome-related coronavirus	MAVS Ovis aries	0.616	strong	reliable
N protein Severe acute respiratory syndrome-related coronavirus	MAVS Canis lupus familiaris	0.888	strong	reliable
ORF4a Middle East respiratory syndrome-related coronavirus	TBK1 Homo sapiens	0.669	strong	reliable
ORF4a Middle East respiratory syndrome-related coronavirus	TBK1 Rattus norvegicus	0.771	strong	reliable
NF-kB Rhinolophus ferrumequinum	PLpro Middle East respiratory syndrome-related coronavirus	0.994	strong	reliable
NF-kB Ovis aries	PLpro Severe acute respiratory syndrome-related coronavirus	0.731	strong	reliable
NF-kB Camelus dromedarius	PLpro Severe acute respiratory syndrome-related coronavirus	0.994	strong	reliable
NF-kB Camelus dromedarius	M protein Middle East respiratory syndrome-related coronavirus	0.943	strong	reliable
NF-kB Camelus dromedarius	M protein Severe acute respiratory syndrome-related coronavirus	0.963	strong	reliable
IRF7 Camelus dromedarius	M protein Middle East respiratory syndrome-related coronavirus	0.796	strong	reliable
MDA5 Homo sapiens	ORF6 Severe acute respiratory syndrome-related coronavirus	0.999	strong	reliable
MDA5 Homo sapiens	ORF6 Severe acute respiratory syndrome coronavirus 2	0.805	strong	reliable
MDA5 Macaca mulatta	ORF3b Severe acute respiratory syndrome-related coronavirus	0.855	strong	reliable
MDA5 Ictidomys tridecemlineatus	ORF3b Severe acute respiratory syndrome-related coronavirus	0.869	strong	reliable
MDA5 Felis catus	ORF6 Severe acute respiratory syndrome-related coronavirus	0.996	strong	reliable
MDA5 Mus musculus	ORF6 Severe acute respiratory syndrome-related coronavirus	0.999	strong	reliable
MDA5 Mus musculus	M protein Middle East respiratory syndrome-related coronavirus	0.655	strong	reliable
MDA5 Rattus norvegicus	ORF6 Severe acute respiratory syndrome-related coronavirus	0.997	strong	reliable
MDA5 Mesocricetus auratus	ORF3b Severe acute respiratory syndrome-related coronavirus	0.943	strong	reliable
MDA5 Canis lupus familiaris	ORF3b Severe acute respiratory syndrome-related coronavirus	0.963	strong	reliable
PRKRA Homo sapiens	ORF3b Severe acute respiratory syndrome-related coronavirus	0.749	strong	reliable
PRKRA Homo sapiens	M protein Middle East respiratory syndrome-related coronavirus	0.843	strong	reliable
PRKRA Camelus dromedarius	M protein Middle East respiratory syndrome-related coronavirus	0.894	strong	reliable
PRKRA Mus musculus	M protein Middle East respiratory syndrome-related coronavirus	0.787	strong	reliable
PRKRA Rattus norvegicus	M protein Middle East respiratory syndrome-related coronavirus	0.931	strong	reliable
ORF3b Severe acute respiratory syndrome-related coronavirus	ORF6 Severe acute respiratory syndrome-related coronavirus	0.778	strong	unreliable
ORF3b Severe acute respiratory syndrome-related coronavirus	STAT2 Macaca mulatta	0.937	strong	reliable
ORF3b Severe acute respiratory syndrome-related coronavirus	STAT2 Canis lupus familiaris	0.969	strong	reliable
ORF3b Severe acute respiratory syndrome-related coronavirus	STAT2 Camelus dromedarius	0.856	strong	reliable
ORF3b Severe acute respiratory syndrome-related coronavirus	STAT2 Ovis aries	0.985	strong	reliable
ORF3b Severe acute respiratory syndrome-related coronavirus	STAT2 Mesocricetus auratus	0.810	strong	reliable
ORF6 Severe acute respiratory syndrome-related coronavirus	STAT2 Macaca mulatta	0.731	strong	reliable
ORF6 Severe acute respiratory syndrome-related coronavirus	STAT2 Canis lupus familiaris	0.787	strong	reliable
ORF6 Severe acute respiratory syndrome-related coronavirus	STAT2 Ovis aries	0.981	strong	reliable
ORF6 Severe acute respiratory syndrome-related coronavirus	MAVS Homo sapiens	0.942	strong	reliable
ORF6 Severe acute respiratory syndrome-related coronavirus	MAVS Rhinolophus ferrumequinum	0.810	strong	reliable
ORF6 Severe acute respiratory syndrome-related coronavirus	MAVS Mus musculus	0.960	strong	reliable
ORF6 Severe acute respiratory syndrome-related coronavirus	MAVS Rattus norvegicus	0.848	strong	reliable
ORF6 Severe acute respiratory syndrome coronavirus 2	MAVS Felis catus	0.778	strong	reliable
ORF6 Severe acute respiratory syndrome coronavirus 2	MAVS Rattus norvegicus	0.664	strong	reliable
PLpro Middle East respiratory syndrome-related coronavirus	TBK1 Rhinolophus ferrumequinum	0.972	strong	reliable
PLpro Severe acute respiratory syndrome-related coronavirus	TBK1 Camelus dromedarius	0.977	strong	reliable
M protein Severe acute respiratory syndrome-related coronavirus	TBK1 Homo sapiens	0.759	strong	reliable
M protein Severe acute respiratory syndrome-related coronavirus	TBK1 Rhinolophus ferrumequinum	0.759	strong	reliable
nsp15 Severe acute respiratory syndrome coronavirus 2	MDA5 Felis catus	0.981	strong	reliable
nsp15 Severe acute respiratory syndrome coronavirus 2	MDA5 Rattus norvegicus	0.915	strong	reliable
nsp15 Severe acute respiratory syndrome coronavirus 2	MAVS Homo sapiens	0.980	strong	reliable
nsp15 Severe acute respiratory syndrome coronavirus 2	MAVS Rhinolophus ferrumequinum	0.999	strong	reliable
nsp15 Severe acute respiratory syndrome coronavirus 2	MAVS Mus musculus	0.989	strong	reliable
nsp15 Severe acute respiratory syndrome coronavirus 2	MAVS Rattus norvegicus	0.999	strong	reliable
nsp15 Severe acute respiratory syndrome-related coronavirus	STAT1 Homo sapiens	0.922	strong	reliable
nsp15 Severe acute respiratory syndrome-related coronavirus	STAT1 Rhinolophus ferrumequinum	0.958	strong	reliable
nsp15 Severe acute respiratory syndrome-related coronavirus	STAT1 Rattus norvegicus	0.916	strong	reliable
nsp15 Severe acute respiratory syndrome-related coronavirus	STAT1 Mus musculus	0.936	strong	reliable
nsp15 Severe acute respiratory syndrome-related coronavirus	IRF3 Bos taurus	0.796	strong	reliable
nsp15 Severe acute respiratory syndrome-related coronavirus	NF-kB Homo sapiens	0.753	strong	reliable
nsp15 Severe acute respiratory syndrome-related coronavirus	NF-kB Rhinolophus ferrumequinum	0.930	strong	reliable
nsp15 Severe acute respiratory syndrome-related coronavirus	NF-kB Mus musculus	0.953	strong	reliable
nsp15 Severe acute respiratory syndrome-related coronavirus	NF-kB Rattus norvegicus	0.946	strong	reliable
nsp15 Severe acute respiratory syndrome-related coronavirus	STAT2 Homo sapiens	0.927	strong	reliable
nsp15 Severe acute respiratory syndrome-related coronavirus	STAT2 Felis catus	0.867	strong	reliable
nsp15 Severe acute respiratory syndrome-related coronavirus	STAT2 Rattus norvegicus	0.994	strong	reliable
nsp15 Severe acute respiratory syndrome-related coronavirus	STAT2 Mus musculus	0.935	strong	reliable
nsp15 Human coronavirus HKU1	IRF3 Homo sapiens	0.707	strong	reliable
STAT1 Homo sapiens	M protein Severe acute respiratory syndrome-related coronavirus	0.749	strong	reliable
STAT1 Macaca mulatta	ORF6 Severe acute respiratory syndrome-related coronavirus	0.913	strong	reliable
STAT1 Rhinolophus ferrumequinum	ORF4b Middle East respiratory syndrome-related coronavirus	0.884	strong	reliable
STAT1 Rhinolophus ferrumequinum	ORF6 Severe acute respiratory syndrome coronavirus 2	0.856	strong	reliable
STAT1 Mus musculus	M protein Severe acute respiratory syndrome-related coronavirus	0.818	strong	reliable
IRF9 Macaca mulatta	ORF4b Middle East respiratory syndrome-related coronavirus	0.657	strong	reliable
IRF9 Felis catus	ORF4b Middle East respiratory syndrome-related coronavirus	0.934	strong	reliable
IRF9 Rhinolophus ferrumequinum	ORF4b Middle East respiratory syndrome-related coronavirus	0.950	strong	reliable
IRF9 Rhinolophus ferrumequinum	ORF4a Middle East respiratory syndrome-related coronavirus	0.766	strong	reliable
IRF9 Ovis aries	ORF4b Middle East respiratory syndrome-related coronavirus	0.878	strong	reliable
IRF9 Mus musculus	M protein Severe acute respiratory syndrome-related coronavirus	0.870	strong	reliable
IRF9 Rattus norvegicus	nsp1 Severe acute respiratory syndrome-related coronavirus	0.833	strong	reliable
RIG-I Homo sapiens	IRF3 Rhinolophus ferrumequinum	0.608	strong	unreliable
RIG-I Macaca mulatta	ORF3b Severe acute respiratory syndrome-related coronavirus	0.855	strong	reliable
RIG-I Rhinolophus ferrumequinum	IRF3 Rhinolophus ferrumequinum	0.911	strong	unreliable
RIG-I Rhinolophus ferrumequinum	N protein Severe acute respiratory syndrome coronavirus 2	0.728	strong	reliable
RIG-I Rhinolophus ferrumequinum	ORF6 Severe acute respiratory syndrome-related coronavirus	0.967	strong	reliable
RIG-I Mesocricetus auratus	N protein Severe acute respiratory syndrome-related coronavirus	0.958	strong	reliable
RIG-I Mus musculus	ORF6 Severe acute respiratory syndrome-related coronavirus	0.892	strong	reliable
ORF4b Middle East respiratory syndrome-related coronavirus	ORF4a Middle East respiratory syndrome-related coronavirus	0.870	strong	unreliable
ORF4b Middle East respiratory syndrome-related coronavirus	NF-kB Rhinolophus ferrumequinum	0.993	strong	reliable
ORF4b Middle East respiratory syndrome-related coronavirus	MDA5 Homo sapiens	0.902	strong	reliable
ORF4b Middle East respiratory syndrome-related coronavirus	MDA5 Mus musculus	0.991	strong	reliable
ORF4b Middle East respiratory syndrome-related coronavirus	MDA5 Rattus norvegicus	0.997	strong	reliable
ORF4b Middle East respiratory syndrome-related coronavirus	host Rattus norvegicus	0.881	strong	reliable
ORF4b Middle East respiratory syndrome-related coronavirus	M protein Severe acute respiratory syndrome-related coronavirus	0.838	strong	unreliable
nsp1 Severe acute respiratory syndrome coronavirus 2	IRF3 Rhinolophus ferrumequinum	0.523	strong	reliable
nsp1 Severe acute respiratory syndrome-related coronavirus	IRF3 Rhinolophus ferrumequinum	0.772	strong	reliable
nsp1 Severe acute respiratory syndrome-related coronavirus	IRF3 Rattus norvegicus	0.890	strong	reliable
nsp1 Severe acute respiratory syndrome-related coronavirus	IRF3 Mus musculus	0.886	strong	reliable
Spike Human coronavirus HKU1	ACE2 Homo sapiens	0.912	strong	reliable
Spike Severe acute respiratory syndrome coronavirus 2	ACE2 Pan troglodytes	0.718	strong	reliable
Spike Severe acute respiratory syndrome-related coronavirus	ACE2 Macaca mulatta	0.992	strong	reliable
Spike Severe acute respiratory syndrome-related coronavirus	NF-kB Rhinolophus ferrumequinum	0.755	strong	unreliable
Spike Human coronavirus NL63	ACE2 Rattus norvegicus	0.845	strong	reliable
IRF3 Macaca mulatta	N protein Severe acute respiratory syndrome-related coronavirus	0.840	strong	reliable
IRF3 Macaca mulatta	ORF3b Severe acute respiratory syndrome-related coronavirus	0.772	strong	reliable
IRF3 Macaca mulatta	PLpro Severe acute respiratory syndrome-related coronavirus	0.881	strong	reliable
IRF3 Rhinolophus ferrumequinum	N protein Severe acute respiratory syndrome coronavirus 2	0.882	strong	reliable
IRF3 Mesocricetus auratus	N protein Severe acute respiratory syndrome-related coronavirus	0.947	strong	reliable
IRF3 Mesocricetus auratus	ORF3b Severe acute respiratory syndrome-related coronavirus	0.828	strong	reliable
ORF4a Middle East respiratory syndrome-related coronavirus	IRF7 Homo sapiens	0.968	strong	reliable
ORF4a Middle East respiratory syndrome-related coronavirus	IRF7 Camelus dromedarius	0.929	strong	reliable
ORF4a Middle East respiratory syndrome-related coronavirus	IRF7 Rattus norvegicus	0.991	strong	reliable
ORF4a Middle East respiratory syndrome-related coronavirus	IRF7 Mus musculus	0.999	strong	reliable
ORF4a Middle East respiratory syndrome-related coronavirus	TBK1 Mus musculus	0.993	strong	reliable
ORF4a Middle East respiratory syndrome-related coronavirus	MAVS Homo sapiens	0.985	strong	reliable
ORF4a Middle East respiratory syndrome-related coronavirus	MAVS Mus musculus	0.998	strong	reliable
ORF4a Middle East respiratory syndrome-related coronavirus	MAVS Rattus norvegicus	0.991	strong	reliable
NF-kB Homo sapiens	M protein Middle East respiratory syndrome-related coronavirus	0.999	strong	reliable
NF-kB Macaca mulatta	PLpro Severe acute respiratory syndrome-related coronavirus	0.725	strong	reliable
NF-kB Rhinolophus ferrumequinum	M protein Middle East respiratory syndrome-related coronavirus	0.801	strong	reliable
NF-kB Mus musculus	ORF6 Severe acute respiratory syndrome-related coronavirus	0.841	strong	reliable
NF-kB Mus musculus	M protein Middle East respiratory syndrome-related coronavirus	1.000	strong	reliable
NF-kB Rattus norvegicus	M protein Middle East respiratory syndrome-related coronavirus	0.999	strong	reliable
IRF7 Homo sapiens	M protein Middle East respiratory syndrome-related coronavirus	0.807	strong	reliable
IRF7 Camelus dromedarius	PLpro Middle East respiratory syndrome-related coronavirus	0.554	strong	reliable
IRF7 Rattus norvegicus	M protein Middle East respiratory syndrome-related coronavirus	0.834	strong	reliable
IRF7 Mus musculus	PLpro Middle East respiratory syndrome-related coronavirus	0.736	strong	reliable
IRF7 Mus musculus	M protein Middle East respiratory syndrome-related coronavirus	0.979	strong	reliable
MDA5 Felis catus	ORF6 Severe acute respiratory syndrome coronavirus 2	0.991	strong	reliable
MDA5 Rattus norvegicus	ORF6 Severe acute respiratory syndrome coronavirus 2	0.994	strong	reliable
ORF6 Severe acute respiratory syndrome-related coronavirus	TBK1 Rattus norvegicus	0.749	strong	reliable
ORF6 Severe acute respiratory syndrome-related coronavirus	MAVS Felis catus	0.977	strong	reliable
ORF6 Severe acute respiratory syndrome coronavirus 2	STAT2 Rhinolophus ferrumequinum	0.604	strong	reliable
ORF6 Severe acute respiratory syndrome coronavirus 2	STAT2 Rattus norvegicus	0.917	strong	reliable
ORF6 Severe acute respiratory syndrome coronavirus 2	MAVS Homo sapiens	0.953	strong	reliable
ORF6 Severe acute respiratory syndrome coronavirus 2	MAVS Rhinolophus ferrumequinum	0.999	strong	reliable
ORF6 Severe acute respiratory syndrome coronavirus 2	MAVS Mus musculus	0.971	strong	reliable
STAT2 Camelus dromedarius	PLpro Middle East respiratory syndrome-related coronavirus	0.878	strong	reliable
STAT2 Rattus norvegicus	PLpro Middle East respiratory syndrome-related coronavirus	0.736	strong	reliable
STAT2 Mus musculus	PLpro Middle East respiratory syndrome-related coronavirus	0.923	strong	reliable
STAT2 Mus musculus	PLpro Severe acute respiratory syndrome-related coronavirus	0.815	strong	reliable
STAT2 Mus musculus	M protein Severe acute respiratory syndrome-related coronavirus	0.930	strong	reliable
PLpro Middle East respiratory syndrome-related coronavirus	TBK1 Felis catus	0.912	strong	reliable
M protein Middle East respiratory syndrome-related coronavirus	MAVS Homo sapiens	0.814	strong	reliable
M protein Middle East respiratory syndrome-related coronavirus	MAVS Mus musculus	0.763	strong	reliable
M protein Middle East respiratory syndrome-related coronavirus	MAVS Rattus norvegicus	0.806	strong	reliable
M protein Severe acute respiratory syndrome-related coronavirus	TBK1 Mus musculus	0.879	strong	reliable
M protein Severe acute respiratory syndrome-related coronavirus	TBK1 Rattus norvegicus	0.854	strong	reliable
M protein Severe acute respiratory syndrome-related coronavirus	MAVS Homo sapiens	0.541	strong	reliable
nsp15 Severe acute respiratory syndrome coronavirus 2	STAT1 Rhinolophus ferrumequinum	0.946	strong	reliable
nsp15 Severe acute respiratory syndrome coronavirus 2	RIG-I Gallus gallus	0.935	strong	reliable
nsp15 Severe acute respiratory syndrome coronavirus 2	ACE2 Felis catus	0.981	strong	reliable
nsp15 Severe acute respiratory syndrome coronavirus 2	ACE2 Rhinolophus ferrumequinum	0.992	strong	reliable
nsp15 Severe acute respiratory syndrome coronavirus 2	ACE2 Canis lupus familiaris	0.722	strong	reliable
nsp15 Severe acute respiratory syndrome coronavirus 2	MDA5 Homo sapiens	0.988	strong	reliable
nsp15 Severe acute respiratory syndrome coronavirus 2	MDA5 Mesocricetus auratus	0.587	strong	reliable
nsp15 Severe acute respiratory syndrome coronavirus 2	STAT2 Rhinolophus ferrumequinum	0.946	strong	reliable
nsp15 Severe acute respiratory syndrome-related coronavirus	N protein Severe acute respiratory syndrome-related coronavirus	0.614	strong	unreliable
nsp15 Severe acute respiratory syndrome-related coronavirus	MDA5 Canis lupus familiaris	0.777	strong	reliable
nsp15 Severe acute respiratory syndrome-related coronavirus	STAT2 Rhinolophus ferrumequinum	0.911	strong	reliable
nsp15 Severe acute respiratory syndrome-related coronavirus	TBK1 Rattus norvegicus	0.854	strong	reliable
STAT1 Felis catus	ORF6 Severe acute respiratory syndrome coronavirus 2	0.898	strong	reliable
IRF9 Rhinolophus ferrumequinum	nsp1 Severe acute respiratory syndrome-related coronavirus	0.883	strong	reliable
IRF9 Mus musculus	PLpro Middle East respiratory syndrome-related coronavirus	0.891	strong	reliable
IRF9 Rattus norvegicus	PLpro Middle East respiratory syndrome-related coronavirus	0.850	strong	reliable
RIG-I Homo sapiens	ORF6 Severe acute respiratory syndrome-related coronavirus	0.835	strong	reliable
RIG-I Macaca mulatta	Spike Severe acute respiratory syndrome-related coronavirus	0.645	strong	unreliable
RIG-I Rhinolophus ferrumequinum	nsp1 Severe acute respiratory syndrome coronavirus 2	0.855	strong	reliable
RIG-I Canis lupus familiaris	ORF3b Severe acute respiratory syndrome-related coronavirus	0.859	strong	reliable
RIG-I Gallus gallus	ORF6 Severe acute respiratory syndrome coronavirus 2	0.930	strong	reliable
nsp1 Severe acute respiratory syndrome-related coronavirus	IRF3 Homo sapiens	0.979	strong	reliable
nsp1 Severe acute respiratory syndrome-related coronavirus	MDA5 Homo sapiens	0.990	strong	reliable
nsp1 Severe acute respiratory syndrome-related coronavirus	MDA5 Felis catus	0.967	strong	reliable
nsp1 Severe acute respiratory syndrome-related coronavirus	MDA5 Mus musculus	0.891	strong	reliable
nsp1 Severe acute respiratory syndrome-related coronavirus	MDA5 Rattus norvegicus	0.996	strong	reliable
Spike Human coronavirus OC43	ACE2 Felis catus	0.775	strong	reliable
Spike Human coronavirus OC43	ACE2 Rattus norvegicus	0.735	strong	reliable
Spike Human coronavirus HKU1	ACE2 Rhinolophus ferrumequinum	0.945	strong	reliable
Spike Severe acute respiratory syndrome coronavirus 2	ACE2 Gallus gallus	0.983	strong	reliable
Spike Severe acute respiratory syndrome-related coronavirus	IRF3 Rhinolophus ferrumequinum	0.753	strong	unreliable
Spike Severe acute respiratory syndrome-related coronavirus	ACE2 Gallus gallus	0.888	strong	reliable
Spike Human coronavirus NL63	ACE2 Macaca mulatta	0.689	strong	reliable
Spike Human coronavirus 229E	ACE2 Rattus norvegicus	0.762	strong	reliable
IRF3 Macaca mulatta	ORF6 Severe acute respiratory syndrome-related coronavirus	0.803	strong	reliable
IRF3 Mesocricetus auratus	ORF6 Severe acute respiratory syndrome-related coronavirus	0.784	strong	reliable
IRF3 Canis lupus familiaris	ORF3b Severe acute respiratory syndrome-related coronavirus	0.940	strong	reliable
IRF3 Canis lupus familiaris	ORF6 Severe acute respiratory syndrome-related coronavirus	0.896	strong	reliable
N protein Severe acute respiratory syndrome-related coronavirus	ORF3b Severe acute respiratory syndrome-related coronavirus	0.765	strong	unreliable
ACE2 Felis catus	ORF6 Severe acute respiratory syndrome coronavirus 2	0.933	strong	reliable
ACE2 Rhinolophus ferrumequinum	ORF6 Severe acute respiratory syndrome coronavirus 2	0.972	strong	reliable
ORF4a Middle East respiratory syndrome-related coronavirus	STAT2 Rhinolophus ferrumequinum	0.748	strong	reliable
ORF4a Middle East respiratory syndrome-related coronavirus	M protein Middle East respiratory syndrome-related coronavirus	0.696	strong	unreliable
ORF4a Middle East respiratory syndrome-related coronavirus	TBK1 Camelus dromedarius	0.946	strong	reliable
NF-kB Homo sapiens	ORF3b Severe acute respiratory syndrome-related coronavirus	0.904	strong	reliable
NF-kB Homo sapiens	ORF6 Severe acute respiratory syndrome-related coronavirus	0.961	strong	reliable
NF-kB Homo sapiens	PLpro Severe acute respiratory syndrome coronavirus 2	0.790	strong	reliable
NF-kB Rattus norvegicus	ORF3b Severe acute respiratory syndrome-related coronavirus	0.954	strong	reliable
NF-kB Rattus norvegicus	ORF6 Severe acute respiratory syndrome-related coronavirus	0.971	strong	reliable
NF-kB Rattus norvegicus	PLpro Severe acute respiratory syndrome coronavirus 2	0.745	strong	reliable
MDA5 Homo sapiens	M protein Middle East respiratory syndrome-related coronavirus	0.950	strong	reliable
MDA5 Homo sapiens	M protein Severe acute respiratory syndrome-related coronavirus	0.794	strong	reliable
MDA5 Mus musculus	PLpro Middle East respiratory syndrome-related coronavirus	0.766	strong	reliable
MDA5 Mus musculus	M protein Severe acute respiratory syndrome-related coronavirus	0.746	strong	reliable
MDA5 Rattus norvegicus	PLpro Middle East respiratory syndrome-related coronavirus	0.806	strong	reliable
MDA5 Rattus norvegicus	PLpro Severe acute respiratory syndrome-related coronavirus	0.702	strong	reliable
MDA5 Rattus norvegicus	M protein Middle East respiratory syndrome-related coronavirus	0.910	strong	reliable
MDA5 Rattus norvegicus	M protein Severe acute respiratory syndrome-related coronavirus	0.928	strong	reliable
ORF3b Severe acute respiratory syndrome-related coronavirus	TBK1 Rattus norvegicus	0.892	strong	reliable
ORF3b Severe acute respiratory syndrome-related coronavirus	MAVS Macaca mulatta	0.800	strong	reliable
ORF6 Severe acute respiratory syndrome-related coronavirus	STAT2 Mesocricetus auratus	0.748	strong	reliable
ORF6 Severe acute respiratory syndrome-related coronavirus	TBK1 Homo sapiens	0.761	strong	reliable
ORF6 Severe acute respiratory syndrome coronavirus 2	STAT2 Felis catus	0.910	strong	reliable
STAT2 Rattus norvegicus	PLpro Severe acute respiratory syndrome-related coronavirus	0.668	strong	reliable
STAT2 Rattus norvegicus	M protein Severe acute respiratory syndrome-related coronavirus	0.882	strong	reliable
PLpro Middle East respiratory syndrome-related coronavirus	MAVS Mus musculus	0.882	strong	reliable
PLpro Middle East respiratory syndrome-related coronavirus	MAVS Rattus norvegicus	0.806	strong	reliable
PLpro Severe acute respiratory syndrome-related coronavirus	TBK1 Mesocricetus auratus	0.821	strong	reliable
STAT1 Felis catus	ORF4b Middle East respiratory syndrome-related coronavirus	0.894	strong	reliable
STAT1 Felis catus	ORF4a Middle East respiratory syndrome-related coronavirus	0.913	strong	reliable
STAT1 Camelus dromedarius	nsp1 Severe acute respiratory syndrome-related coronavirus	0.818	strong	reliable
STAT1 Camelus dromedarius	ORF3b Severe acute respiratory syndrome-related coronavirus	0.764	strong	reliable
STAT1 Camelus dromedarius	ORF6 Severe acute respiratory syndrome-related coronavirus	0.949	strong	reliable
STAT1 Rhinolophus ferrumequinum	M protein Middle East respiratory syndrome-related coronavirus	0.587	strong	reliable
STAT1 Mus musculus	nsp1 Middle East respiratory syndrome-related coronavirus	0.659	strong	reliable
IRF9 Homo sapiens	nsp1 Severe acute respiratory syndrome-related coronavirus	0.983	strong	reliable
IRF9 Felis catus	nsp1 Severe acute respiratory syndrome-related coronavirus	0.881	strong	reliable
IRF9 Felis catus	ORF4a Middle East respiratory syndrome-related coronavirus	0.929	strong	reliable
IRF9 Camelus dromedarius	ORF6 Severe acute respiratory syndrome-related coronavirus	0.879	strong	reliable
IRF9 Mus musculus	nsp1 Severe acute respiratory syndrome-related coronavirus	0.970	strong	reliable
RIG-I Homo sapiens	ORF4a Middle East respiratory syndrome-related coronavirus	0.695	strong	reliable
RIG-I Mesocricetus auratus	ORF3b Severe acute respiratory syndrome-related coronavirus	0.931	strong	reliable
RIG-I Mesocricetus auratus	ORF6 Severe acute respiratory syndrome-related coronavirus	0.877	strong	reliable
ORF4b Middle East respiratory syndrome-related coronavirus	ORF6 Severe acute respiratory syndrome-related coronavirus	0.605	strong	unreliable
ORF4b Middle East respiratory syndrome-related coronavirus	STAT2 Felis catus	0.886	strong	reliable
ORF4b Middle East respiratory syndrome-related coronavirus	STAT2 Rhinolophus ferrumequinum	0.906	strong	reliable
ORF4b Middle East respiratory syndrome-related coronavirus	host Camelus dromedarius	0.733	strong	reliable
nsp1 Severe acute respiratory syndrome-related coronavirus	STAT2 Camelus dromedarius	0.907	strong	reliable
nsp1 Middle East respiratory syndrome-related coronavirus	STAT2 Camelus dromedarius	0.719	strong	reliable
nsp1 Middle East respiratory syndrome-related coronavirus	STAT2 Rattus norvegicus	0.896	strong	reliable
nsp1 Middle East respiratory syndrome-related coronavirus	STAT2 Mus musculus	0.840	strong	reliable
Spike Human coronavirus NL63	ACE2 Mesocricetus auratus	0.902	strong	reliable
Spike Human coronavirus 229E	ACE2 Mesocricetus auratus	0.693	strong	reliable
IRF3 Rhinolophus ferrumequinum	ORF4a Middle East respiratory syndrome-related coronavirus	0.652	strong	reliable
IRF3 Camelus dromedarius	N protein Severe acute respiratory syndrome-related coronavirus	0.820	strong	reliable
IRF3 Camelus dromedarius	ORF6 Severe acute respiratory syndrome-related coronavirus	0.918	strong	reliable
IRF3 Rattus norvegicus	N protein Severe acute respiratory syndrome coronavirus 2	0.540	strong	reliable
N protein Severe acute respiratory syndrome coronavirus 2	MAVS Homo sapiens	0.534	strong	reliable
N protein Severe acute respiratory syndrome-related coronavirus	NF-kB Homo sapiens	0.728	strong	reliable
N protein Severe acute respiratory syndrome-related coronavirus	NF-kB Rattus norvegicus	0.808	strong	reliable
N protein Severe acute respiratory syndrome-related coronavirus	MAVS Camelus dromedarius	0.732	strong	reliable
ORF4a Middle East respiratory syndrome-related coronavirus	STAT2 Felis catus	0.930	strong	reliable
ORF4a Middle East respiratory syndrome-related coronavirus	TBK1 Felis catus	0.763	strong	reliable
ORF4a Middle East respiratory syndrome-related coronavirus	TBK1 Rhinolophus ferrumequinum	0.860	strong	reliable
ORF4a Middle East respiratory syndrome-related coronavirus	MAVS Camelus dromedarius	0.997	strong	reliable
NF-kB Camelus dromedarius	ORF3b Severe acute respiratory syndrome-related coronavirus	0.744	strong	reliable
NF-kB Camelus dromedarius	ORF6 Severe acute respiratory syndrome-related coronavirus	0.764	strong	reliable
ORF3b Severe acute respiratory syndrome-related coronavirus	MAVS Camelus dromedarius	0.743	strong	reliable
ORF6 Severe acute respiratory syndrome-related coronavirus	STAT2 Camelus dromedarius	0.955	strong	reliable
ORF6 Severe acute respiratory syndrome-related coronavirus	TBK1 Felis catus	0.752	strong	reliable
ORF6 Severe acute respiratory syndrome-related coronavirus	TBK1 Rhinolophus ferrumequinum	0.786	strong	reliable
ORF6 Severe acute respiratory syndrome-related coronavirus	TBK1 Mus musculus	0.936	strong	reliable
PLpro Middle East respiratory syndrome-related coronavirus	M protein Severe acute respiratory syndrome-related coronavirus	0.579	strong	unreliable
PLpro Middle East respiratory syndrome-related coronavirus	MAVS Camelus dromedarius	0.720	strong	reliable
M protein Middle East respiratory syndrome-related coronavirus	MAVS Camelus dromedarius	0.813	strong	reliable
M protein Severe acute respiratory syndrome-related coronavirus	TBK1 Felis catus	0.916	strong	reliable
M protein Severe acute respiratory syndrome-related coronavirus	TBK1 Camelus dromedarius	0.887	strong	reliable
M protein Severe acute respiratory syndrome-related coronavirus	MAVS Felis catus	0.563	strong	reliable
M protein Severe acute respiratory syndrome-related coronavirus	MAVS Mus musculus	0.815	strong	reliable
M protein Severe acute respiratory syndrome-related coronavirus	MAVS Rattus norvegicus	0.935	strong	reliable
RIG-I Homo sapiens	M protein Severe acute respiratory syndrome-related coronavirus	0.821	strong	reliable
RIG-I Rhinolophus ferrumequinum	PLpro Severe acute respiratory syndrome-related coronavirus	0.713	strong	reliable
RIG-I Rhinolophus ferrumequinum	M protein Severe acute respiratory syndrome-related coronavirus	0.980	strong	reliable
RIG-I Mus musculus	M protein Severe acute respiratory syndrome-related coronavirus	0.700	strong	reliable
IRF3 Macaca mulatta	M protein Severe acute respiratory syndrome-related coronavirus	0.790	strong	reliable
IRF3 Rhinolophus ferrumequinum	PLpro Severe acute respiratory syndrome coronavirus 2	0.921	strong	reliable
IRF3 Ovis aries	N protein Severe acute respiratory syndrome-related coronavirus	0.667	strong	reliable
IRF3 Mesocricetus auratus	M protein Severe acute respiratory syndrome-related coronavirus	0.804	strong	reliable
IRF3 Canis lupus familiaris	M protein Severe acute respiratory syndrome-related coronavirus	0.785	strong	reliable
N protein Severe acute respiratory syndrome-related coronavirus	MAVS Macaca mulatta	0.934	strong	reliable
N protein Severe acute respiratory syndrome-related coronavirus	MAVS Mesocricetus auratus	0.792	strong	reliable
M protein Severe acute respiratory syndrome-related coronavirus	MAVS Rhinolophus ferrumequinum	0.886	strong	reliable
